# Proximity Labeling-Assisted Flow Cytometry Improves Fluorescence Contrast in Extracellular Vesicle-Enriched Fractions

**DOI:** 10.64898/2026.09.15.751677

**Authors:** Leona Kashimata, Kensuke Iwasa, Megumi Kumagai, Ryoko Sasaki, Shun Shinomiya, Machika Soma, Hidetoshi Iemura, Ryu Sekiya, Isaku Horiuchi, Masahito Katsuki, Kumiko Komatsu, Yosuke Mizuno, Hidetoshi Nakamura, Makoto Nagata, Tsuyoshi Sato, Ko Ito, Yohei Kawasaki, Kazuyuki Nakagome, Norihiro Kotani

## Abstract

Extracellular vesicles (EVs) are potential sources of circulating biomarkers, but disease-associated EVs are often scarce and their nanoscale dimensions limit analysis by conventional flow cytometry. To improve the detection of disease-associated EV signals using widely available instruments, we developed a workflow combining preparation of serum EV-enriched fractions by size-exclusion chromatography, CHL1-initiated enzyme-mediated activation of radical sources (EMARS) proximity labeling, and conventional flow cytometry. EMARS deposits fluorescein on molecules proximal to antibody-bound CHL1, thereby increasing target-initiated fluorescence. In a representative comparison, EMARS increased the signal-to-background ratio from 1.21 with conventional antibody labeling to 6.28. Because unlabeled EVs and debris interfered with analysis, we used an AI-assisted procedure to explore FITC-H cutoffs for retained P1 events. ChatGPT compared 65 candidate cutoffs across statistical and event-retention metrics and recommended 1000; the authors reviewed the complete results before adopting this value. At this data-selected cutoff, mean fluorescence intensity was higher in interstitial lung disease (ILD) than in non-ILD samples among 28 evaluable samples (P = 0.002; area under the receiver operating characteristic curve [AUC] = 0.846); neither value was adjusted for cutoff selection. Post hoc nested leave-one-out cross-validation (LOOCV), in which cutoff selection was repeated within each outer fold, yielded an AUC of 0.716 with 29 of 34 samples evaluable. The association with ILD requires validation in independent cohorts, but these exploratory findings suggest that proximity labeling may enhance measurable fluorescence contrast in serum EV-enriched fractions and support further evaluation of disease-associated EV signals using conventional flow cytometers.
