## Supplementary Table for "Proximity Labeling-Assisted Flow Cytometry Improves Fluorescence Contrast in Extracellular Vesicle-Enriched Fractions"

### Sheet: Table S1A
Supplementary Table S1A. Individual clinical characteristics of the 37-sample clinical cohort.
Sample No.	Group	Sex	Age, years	Smoking status	Brinkman indexa	KL-6, U/mLb	Diagnosis	Extrathoracic malignancyc	Additional analysisd
1	ILD	M	82	Ever	840	422	Idiopathic interstitial pneumonia	None	—
5	Excluded	M	66	Ever	1230	549	Lung adenocarcinoma (recurrent) with interstitial pneumonia	None	—
6	ILD	F	77	Ever	240	NA	Idiopathic interstitial pneumonia (NSIP pattern)	None	—
8	ILD	M	61	Ever	600	467	Idiopathic interstitial pneumonia (suspected)	None	—
10	ILD	M	70	Ever	500	197	Idiopathic pleuroparenchymal fibroelastosis	Gastric cancer	—
21	Non-ILD, other	M	48	Ever	300	148	Allergic rhinitis (no lung disease)	None	NTA
23	ILD	M	73	Ever	1200	742	Chronic fibrosing interstitial pneumonia (UIP pattern)	AML-MRC	—
28	Non-ILD, cancer	M	52	Ever	1080	1344	Lung adenocarcinoma	None	—
30	ILD	M	75	Ever	700	2332	Chronic hypersensitivity pneumonitis	None	TEM
31	Non-ILD, cancer	F	73	Never	0	NA	Lung adenocarcinoma	None	—
35	ILD	F	72	Ever	50	994	Interstitial pneumonia with features of connective tissue disease	None	Western blot
38	ILD	F	72	Never	0	NA	Interstitial pneumonia with pneumothorax and empyema	None	—
39	ILD	F	79	Never	0	2571	Interstitial pneumonia (suspected, NSIP pattern)	None	—
45	Non-ILD, cancer	M	82	Ever	1320	434	Malignant pleural mesothelioma (epithelioid)	None	—
47	Non-ILD, cancer	M	60	Ever	800	NA	Large cell neuroendocrine carcinoma	None	Labeling comparison
48	ILD	M	79	Ever	375	313	Idiopathic pulmonary fibrosis	None	—
50	Non-ILD, cancer	M	70	Ever	1000	NA	Small cell lung carcinoma	None	—
52	ILD	M	75	Ever	940	1192	Interstitial pneumonia (CPFE-like)	None	—
60	ILD	M	73	Ever	800	NA	Idiopathic interstitial pneumonia	None	—
61	ILD	M	61	Ever	680	NA	Idiopathic interstitial pneumonia (suspected)	None	—
74	Non-ILD, cancer	F	60	Never	0	270	Lung adenocarcinoma	None	Labeling comparison
75	Non-ILD, cancer	F	56	Never	0	222	Lung adenocarcinoma	None	—
77	Non-ILD, cancer	M	75	Ever	1600	NA	Lung cancer, histology not determined	None	—
80	ILD	M	66	Ever	120	NA	Hypersensitivity pneumonitis (suspected)	None	—
81	ILD	M	79	Ever	500	1017	Idiopathic pulmonary fibrosis	Prostate cancer	—
82	ILD	M	78	Ever	NA	NA	Idiopathic interstitial pneumonia (PPFE suspected)	Prostate cancer	—
83	ILD	F	61	Never	0	NA	Cryptogenic organizing pneumonia	None	—
84	Non-ILD, other	M	75	Ever	1320	NA	Chronic obstructive pulmonary disease	None	—
86	Non-ILD, other	M	81	Never	0	NA	Aspiration pneumonia	None	—
88	Non-ILD, other	M	68	Ever	600	NA	Chronic bronchitis with NTM lung disease	Renal cell carcinoma	—
89	Non-ILD, cancer	M	70	Never	0	NA	Lung squamous cell carcinoma	None	—
90	Non-ILD, cancer	M	81	Ever	2320	NA	Lung cancer	None	—
91	Non-ILD, cancer	F	81	Ever	600	504	Lung adenocarcinoma	None	—
92	Excluded	M	81	Ever	NA	NA	Malignant pleural mesothelioma (sarcomatoid) with interstitial pneumonia	None	—
101	Non-ILD, other	F	80	Never	0	NA	NTM (MAC) lung disease	None	—
102	Excluded	M	81	Ever	NA	NA	IgG4-related disease vs sarcoidosis (undetermined)	None	—
103	ILD	M	75	Ever	1320	NA	Unclassifiable interstitial pneumonia	None	TEM
Abbreviations: AML-MRC, acute myeloid leukemia with myelodysplasia-related changes; CPFE, combined pulmonary fibrosis and emphysema; ILD, interstitial lung disease; KL-6, Krebs von den Lungen-6; MAC, Mycobacterium avium complex; NA, not available; NSIP, nonspecific interstitial pneumonia; NTM, nontuberculous mycobacteria; PPFE, pleuroparenchymal fibroelastosis; UIP, usual interstitial pneumonia.
Each sample was obtained from a different patient. Samples are listed in ascending order by sample number. The primary analysis set comprised 34 samples (18 ILD, 11 non-ILD cancer, and five non-ILD other). Samples 5, 92, and 102 were excluded from the primary analysis because they could not be assigned unambiguously to either comparison group; these three samples were included in the ILD group in…
aBrinkman index (cigarettes per day multiplied by years of smoking); never-smokers were assigned a value of 0.
bKL-6 values obtained within 30 days of blood sampling are shown. Values were obtained as part of routine clinical care and were not measured systematically for this study.
cExtrathoracic malignancy included current or previous malignancies identified during clinical review. AML-MRC in Sample 23 was diagnosed 63 days after blood sampling.
dSamples used in the ancillary characterization and comparison experiments: NTA (Fig. 2A), TEM (Fig. 2B and Fig. S2), Western blot (Fig. 2C), and the comparison of conventional antibody labeling with EMARS labeling (Fig. 4). Western blot analysis additionally included Samples 44 and 69, and the intra- and inter-assay precision assessment used Sample 41; these samples are listed in Table S1B.

### Sheet: Table S1B
Supplementary Table S1B. Additional serum samples used only for methodological evaluation.
Sample No.	Study use	Included in the 37-sample clinical cohort	Included in the primary clinical analysis
41	Intra- and inter-assay precision assessment (Fig. S4B)	No	No
44	Western blot analysis (Fig. 2C and Fig. S8)	No	No
69	Western blot analysis (Fig. 2C and Fig. S8)	No	No
